# Epigenetic Profiling of Curcumin on Histone Signatures in Breast Cancer using 3D Network

**DOI:** 10.1101/2024.11.13.623008

**Authors:** Tina Tang, Mikhail Y Berezin, Benjamin A Garcia, Shamim A Mollah

## Abstract

Aberrant epigenetic alterations are implicated in the transformation of normal cells into cancerous ones. Unlike genetic mutations, these dysregulations can be reversible and are potential targets for anticancer drugs. Curcumin, a natural plant-derived compound, has been shown to have anticancer effects and neuroprotective properties via its influence on epigenetic regulation. However, the precise nature of these epigenetic changes and the mechanisms driving them remain largely unexplored. Moreover, there is strong evidence linking the neuroactive properties of chemotherapy drugs in the treatment of breast cancer to chemotherapy-induced peripheral neuropathy (CIPN). Therefore, studying epigenetic regulation of neuroactive compounds in breast cancer is significant in also understanding their mechanisms mediating neuropathy in breast cancer. This study aims to apply a 3D network model to profile the histone codes modified by curcumin as a neuroactive compound and to hypothesize the enzymatic pathways driving these modifications in breast cancer. Using multi-omic data from the NIH LINCS program, we identified two novel histone codes associated with curcumin, mediated through 23 phosphoproteins involved in cell signaling. These signatures were linked to genes expressed in the dorsal root ganglion (DRG), which are characterized in this study. Together, the histone and phosphoprotein profiles represent potential biomarkers for the development of chromatin-targeted therapies in breast cancer, as well as new strategies for managing neuropathy in breast cancer patients.

**GitHub URL** Source code is available at https://github.com/smollahlab/ECHC
