## Supplemental files for tables for "Epigenetic Profiling of Curcumin on Histone Signatures in Breast Cancer using 3D Network"

### Sheet: T1_LINCS_Dataset
Supplementary Table 1. LINCS (Library of Integrated Network-Based Cellular Signatures) datasets used in our study
Assay Type	Time Point(s)	Curcumin dosage (μM)	Data Processing Level	Cell Type	Data file(s)
GCP	24 H	1	3	MCF7 (breast cancer), PC3 (prostate cancer), A375 (melanoma), A549 (lung cancer), YAPC (pancreatic cancer), NPC (neural progenitor cell), Astrocyte	LINCS_GCP_Plate23_annotated_minimized_2018-05-07_14-31-53_LVL3.gct, LINCS_GCP_Plate24_annotated_minimized_2018-05-07_16-43-23_LVL3.gct, LINCS_GCP_Plate22_annotated_minimized_2018-05-15_14-16-43_LVL3.gct, LINCS_GCP_Plate25_annotated_minimized_2018-05-07_16-09-52_LVL3.gct, LINCS_GCP_Plate31_annotated_minimized_2018-05-07_16-53-24_LVL3.gct, LINCS_GCP_Plate20_annotated_minimized_2018-05-07_15-41-44_L…
P100	3 H	1	3	MCF7 (breast cancer)	LINCS_P100_DIA_Plate23_annotated_minimized_2018-05-02_18-13-55_LVL3.gct
L1000	6 H, 24 H	1.11	5	MCF7 (breast cancer)	L1000_LINCS_DCIC_LKCP001_MCF7_6H_P08_curcumin_1.11uM.tsv, L1000_LINCS_DCIC_LPROT002_MCF7_6H_D08_curcumin_1.11uM.tsv, L1000_LINCS_DCIC_RAD001_MCF7_6H_N05_curcumin_1.11uM.tsv, L1000_LINCS_DCIC_LKCP001_MCF7_24H_P08_curcumin_1.11uM.tsv, L1000_LINCS_DCIC_POL001_MCF7_24H_D09_curcumin_1.11uM.tsv, L1000_LINCS_DCIC_RAD001_MCF7_24H_N05_curcumin_1.11uM.tsv, L1000_LINCS_DCIC_REP.A016_MCF7_24H_N15_curcumin_1.…

### Sheet: T2_Cells_NMF
Supplementary Table 2. Two NMF-based histone signatures across cell lines perturbed by curcumin
Histone signature	# of Histone codes	Histone codes	# of Cell Lines	Cell Lines
1	30	H3K4me0, H3K4me1, H3K9me1K14ac0, H3K9me2K14ac0, H3K9me3K14ac0, H3K9ac1K14ac0, H3K9me0K14ac1, H3K9me2K14ac1, H3K18ac0K23ac0, H3K18ac1K23ac0, H3K18ac0K23ac1, H3K18ub1K23ac0, H3K27me0K36me0, H3K27me1K36me0, H3K27me1K36me1, H3K27me1K36me2, H3K27me1K36me3, H3K27me2K36me0, H3K27me2K36me1, H3K27me2K36me2, H3K27me3K36me0, H3K27ac1K36me0, H3K27ac1K36me1, H3.3K27me0K36me0, H3NORM(41-49), H3K56me0, H3K79me0…	4	PC3 (Prostate cancer), MCF7 (Breast cancer), NPC (Neural Progenitor Cell), Astrocyte
2	19	H3K4me2, H3K4ac1, H3K9me0K14ac0, H3K9me1K14ac1, H3K9me3K14ac1, H3K9ac1K14ac1, H3K9me0S10ph1K14ac0, H3K9me1S10ph1K14ac0, H3K9me2S10ph1K14ac0, H3K9me3S10ph1K14ac0, H3K9me2S10ph1K14ac1, H3K9me3S10ph1K14ac1, H3K18ac1K23ac1, H3K27me3K36me1, H3K27me3K36me2, H3K27ac1K36me2, H3K27ac1K36me3, H3K27me0K36me2, H3K27me0K36me3	3	YAPC (Pancreas cancer), A375 (Melanoma), A549 (Lung cancer)

### Sheet: T3_Drugs_NMF
Supplementary Table 3. Three NMF-based histone signatures in breast cancer (MCF7) cell line
Histone signature	# of Histone codes	Histone codes	# of Drugs	Neuroactive Drugs	Canonical pathways
1	4	H3K56me0, H3K79me0, H3K79me1, H3K79me2.	16	CHIR99021, Compound E, Ginkgetin, Gossypetin, KN-62, KN-93, Olaparib, RGFP966, Rolipram, Roscovitine, TBB, curcumin, momelotinib, ruxolitinib, semagacestat, tretinoin	JAK 1 & 2 inhibitor, Retinoic Acid Receptor agonist, NFkB inhibitor, gamma secretase inhibitor, PARP inhibitor, CaMKIIalpha inhibitor, CaMKII/CaMKIV inhibitor, HDAC1 activator, Casein kinase II inhibitor, Cdk5 inhibitor, PDE4 inhibitor, HDAC3 inhibitor, GSK3 inhibitor
2	47	H3K4me0, H3K4me1, H3K4me2, H3K4ac1, H3K9me0K14ac0, H3K9me1K14ac0, H3K9me2K14ac0, H3K9me3K14ac0, H3K9ac1K14ac0, H3K9me0K14ac1, H3K9me1K14ac1, H3K9me2K14ac1, H3K9me3K14ac1, H3K9ac1K14ac1, H3K9me0S10ph1K14ac0, H3K9me1S10ph1K14ac0, H3K9me2S10ph1K14ac0, H3K9me3S10ph1K14ac0, H3K9me0S10ph1K14ac1, H3K9me1S10ph1K14ac1, H3K9me2S10ph1K14ac1, H3K9me3S10ph1K14ac1, H3K18ac0K23ac0, H3K18ac1K23ac0, H3K18ac0K23ac…	6	C646 (CHEMBL1797936), Etoposide, Okadaic Acid, niclosamide, staurosporine, vorinostat	CBP/p300 inhibitor, Top2B inhibitor, DNA DSB inducer, STAT3 signaling inhibitor, PP1 and PP2a inhibitor, Kinase inhibitor; general, HDAC inhibitor; general
3	1	H3K56me2	9	Exifone, KU-55933, SMER-3, VU0155056, bafilomycin A1, calpain inhibitor II, dexamethasone, sotrastaurin, tacrolimus	ATM inhibitor, E3 ligase inhibitor, inhibitor of phospholipase D1/D2, inhibitor of calcineurin, Glucocorticoid receptor agonist, inhibitor of the vacuolar-type H+-ATPase, Antioxidant, calpain inhibitor, inhibitor of protein kinase C beta

### Sheet: T4_Curcumin_3D_Network
Supplementary Table 4. 3D-Network of histone-phosphoprotein-curcumin associations in MCF7 cell line
Histone PTM	NMF cluster	Neuroactive drug	Drug coefficient	Histone coefficient	Histone regulation direction	Phosphoprotein	Phosphoprotein code	Phosphoprotein coefficient	pvals	Phosphoprotein regulation direction
H3K56me0.	1	curcumin	0.460516	1.4345	pos	RPS6KA3	TPKDS[+80]PGIPPSANAHQLFR	0.224355	9.43228e-07	pos
H3K56me0.	1	curcumin	0.460516	1.4345	pos	RBM14	RLS[+80]ESQLSFRR	0.115655	0.000201506	neg
H3K56me0.	1	curcumin	0.460516	1.4345	pos	RBM17	S[+80]PTGPSNSFLANMGGTVAHK	0.302115	3.57868e-08	neg
H3K56me0.	1	curcumin	0.460516	1.4345	pos	RPL12	IGPLGLS[+80]PK	0.130098	4.64558e-07	neg
H3K56me0.	1	curcumin	0.460516	1.4345	pos	EIF4A3	A[+42]TTATMATSGS[+80]AR	0.238241	4.74761e-07	pos
H3K56me0.	1	curcumin	0.460516	1.4345	pos	TPX2	SSDQPLTVPVS[+80]PK	0.145804	1.95821e-05	pos
H3K56me0.	1	curcumin	0.460516	1.4345	pos	WDR26	RLS[+80]QSDEDVIR	0.0888838	0.00212433	neg
H3K56me0.	1	curcumin	0.460516	1.4345	pos	OCIAD1	LENS[+80]PLGEALR	0.179948	5.81821e-05	neg
H3K56me0.	1	curcumin	0.460516	1.4345	pos	DYRK1A	IYQY[+80]IQSR	0.138161	0.000178279	neg
H3K56me0.	1	curcumin	0.460516	1.4345	pos	BRD4	IHS[+80]PIIR	0.11531	1.31808e-05	pos
H3K56me0.	1	curcumin	0.460516	1.4345	pos	ZC3H14	DLVQPDKPAS[+80]PK	0.306238	9.54815e-07	neg
H3K56me0.	1	curcumin	0.460516	1.4345	pos	KIF4A	TFS[+80]LTEVR	0.0895612	0.0012618	neg
H3K56me0.	1	curcumin	0.460516	1.4345	pos	PAK2	S[+122]DNGELEDKPPAPPVR	0.12755	0.00084232	pos
H3K56me0.	1	curcumin	0.460516	1.4345	pos	BAT2	LIPGPLS[+80]PVAR	0.0844592	0.00166076	neg
H3K56me0.	1	curcumin	0.460516	1.4345	pos	RBBP6	LEVTEIVKPS[+80]PK	0.152079	7.33198e-06	neg
H3K56me0.	1	curcumin	0.460516	1.4345	pos	WDR20	SNS[+80]LPHSAVSNAGSK	0.154842	2.09682e-06	pos
H3K56me0.	1	curcumin	0.460516	1.4345	pos	NUP214	TPS[+80]IQPSLLPHAAPFAK	0.302602	2.73391e-08	pos
H3K56me0.	1	curcumin	0.460516	1.4345	pos	UBE2O	S[+80]IPLSIK	0.161837	3.62666e-05	neg
H3K56me0.	1	curcumin	0.460516	1.4345	pos	NUFIP2	NDS[+80]WGSFDLR	0.196125	4.65145e-07	neg
H3K56me0.	1	curcumin	0.460516	1.4345	pos	C22orf9	SLVGS[+80]WLK	0.140051	3.63506e-06	neg
H3K56me0.	1	curcumin	0.460516	1.4345	pos	WAC	SDS[+80]PENKYSDSTGHSK	0.151592	0.00023388	pos
H3K56me0.	1	curcumin	0.460516	1.4345	pos	CCNYL1	SFS[+80]ADNFIGIQR	0.226426	7.24558e-07	pos
H3K56me0.	1	curcumin	0.460516	1.4345	pos	TMPO	SST[+80]PLPTISSSAENTR	0.221482	2.10172e-06	neg
H3K56me0.	1	curcumin	0.460516	1.4345	pos	DPF2	VDDDS[+80]LGEFPVTNSR	0.0749352	0.00620895	neg
H3K56me0.	1	curcumin	0.460516	1.4345	pos	TERF2IP	YLLGDAPVS[+80]PSSQK	0.165352	6.15795e-06	pos
H3K56me0.	1	curcumin	0.460516	1.4345	pos	SRRM2	ALPQT[+80]PRPR	0.176579	2.41547e-06	neg
H3K56me0.	1	curcumin	0.460516	1.4345	pos	C13orf8	TAPTLS[+80]PEHWK	0.155379	0.00039425	neg
H3K56me0.	1	curcumin	0.460516	1.4345	pos	AP1GBP1	SLS[+80]LGDKEISR	0.243922	6.6429e-06	neg
H3K56me0.	1	curcumin	0.460516	1.4345	pos	SH3KBP1	S[+80]IEVENDFLPVEK	0.212391	1.67388e-05	pos
H3K56me0.	1	curcumin	0.460516	1.4345	pos	KIAA1704	QDDS[+80]PPRPIIGPALPPGFIK	0.111529	0.00896041	pos
H3K56me0.	1	curcumin	0.460516	1.4345	pos	DDX54	LGPGRPLPTFPTSEC[+57]TS[+80]DVEPDTR	0.108373	0.0014354	neg
H3K56me0.	1	curcumin	0.460516	1.4345	pos	PFKP	S[+80]FAGNLNTYKR	0.163578	2.49552e-06	pos
H3K56me0.	1	curcumin	0.460516	1.4345	pos	TMSB4X	S[+122]DKPDM[+16]AEIEKFDK	0.300031	2.56768e-08	pos
H3K56me0.	1	curcumin	0.460516	1.4345	pos	LIMA1	SEVQQPVHPKPLS[+80]PDSR	0.129327	1.72106e-05	pos
H3K56me0.	1	curcumin	0.460516	1.4345	pos	BAT2D1	AFGSGIDIKPGT[+80]PPIAGR	0.227196	2.75051e-06	pos
H3K56me0.	1	curcumin	0.460516	1.4345	pos	ATRIP	LAAPSVSHVS[+80]PR	0.176412	4.08833e-05	neg
H3K56me0.	1	curcumin	0.460516	1.4345	pos	C17orf85	RPHS[+80]PEKAFSSNPVVR	0.111803	0.00118946	pos
H3K56me0.	1	curcumin	0.460516	1.4345	pos	HN1	RNS[+80]SEASSGDFLDLK	0.179674	1.05612e-05	pos
H3K56me0.	1	curcumin	0.460516	1.4345	pos	FAM129B	AAPEAS[+80]SPPASPLQHLLPGK	0.0741432	0.00011317	pos
H3K79me1.	1	curcumin	0.460516	2.56722	pos	PFKP	S[+80]FAGNLNTYKR	0.236429	0.00548073	pos

### Sheet: T5_Enriched_Histones
Supplementary Table 5. Literature review of the identified significant histones PTMs generated by Gen3DNet
Histone Modification	Regulators	Biological Effect	Observation in our study	Observation in studies with curcumin	Observation in studies with breast cancer	Observation in studies with neuropathy
H3K56me0	G9a, JMJD2	unknown	elevated	not studied	not studied	not studied
H3K79me1	DOT1L	gene activation	elevated	not studied	H3K79me1 not directly studied. However, inhibition of H3K79 methylation and DOT1L inhibits breast cancer proliferation (Zhang et al., Nassa et al.) H3K79me2 is positively correlated with breast cancer (Jin et al.)	No direct studies related to neuropathy. However, H3K79 methylation is important in neuronal development and regulation. DOT1L is important for maintaining proper cortical and cerebellar development (Bovio et al, Park et al).

### Sheet: T6_Enriched_Phosphoproteins
Supplementary Table 6. Characteristics of enriched Gen3DNet phosphoproteins
Phosphoprotein	Description	Function/Observation
ZC3H14	Zinc Finger CCCH-Type Containing 14.	Involved in poly(A) tail length control in neuronal cells. May influence mRNA stability, nuclear export, and translation. Mutations in ZC3H14 are linked to cancer and neuronal dysfunction (Wigington et al. 2016). In our study, it is downregulated. ZC3H14 is also enriched in the astrocyte cell line.
NUP124	Nucleoporin 214	Part of the nuclear pore complex. Required for proper cell cycle progression and nucleocytoplasmic transport. In our study, it is upregulated.
RBM17	RNA Binding Motif Protein 17	Part of the spliceosome complex and functions in the second catalytic step of mRNA splicing. Overexpression of RBM17 occurs in many cancer types and is associated with drug resistance and shortened survival (Liu et al. 2022, Koedoot et al. 2019). In our study, it is downregulated which corresponds to curcumin’s anti-cancer activity.
EIF4A3	Eukaryotic Translation Initiation Factor 4A3.	RNA helicase implicated in several cellular processes involving alteration of RNA secondary structure, such as translation initiation, nuclear and mitochondrial splicing, and ribosome and spliceosome assembly. May also be involved in embryogenesis, spermatogenesis, and cellular growth and division. Other pathways include axon guidance and nervous system development. Inhibition of EIF4A3 suppresse…
RPS6KA3	Ribosomal Protein S6 Kinase A3; also known as RSK2	Serine/threonine kinase that regulates diverse cellular processes such as cellular growth, motility, survival, and proliferation. Other pathways include axon guidance and nervous system development. High expression of RSK2 showed more favorable survival in breast cancer patients (Zheng et al. 2021). In our study, it is upregulated which corresponds to curcumin’s anti-cancer activity.
PFKP	Phosphofructokinase, Platelet.	Platelet-specific isoform of phosphofructokinase which plays a key role in glycolysis regulation. This gene may play a role in metabolic reprogramming in some cancers, including bladder, breast, and lung. High level of PFKP is associated with poor prognosis in cancer patients (Peng et al. 2023, Inaishi et al. 2022). However, in our study it is upregulated. It is the only protein with a predicted …
TMPO	Thymopoietin.	Encodes several distinct LEM domain containing protein isoforms, including inner nuclear membrane and intranuclear proteins. Involved in a variety of cellular functions including gene expression, chromatin organization, and replication and cell cycle control (Sun et al. 2019). TMPO has been shown to be upregulated in cancer cell lines including breast; its depletion is associated with cell cycle …

### Sheet: T7_Functional_Analysis
Supplementary Table 7. Results of Metascape biological processes enrichment analysis
Category	GO	Process Description	LogP	Genes	Group ID
GO Biological Processes	GO:0051494	negative regulation of cytoskeleton organization	-6.9	DYRK1A|PAK2|RBM14|TPX2|LIMA1	1
GO Biological Processes	GO:0010639	negative regulation of organelle organization	-6.7	DYRK1A|PAK2|RBM14|TPX2|LIMA1|TERF2IP	1
GO Biological Processes	GO:1902904	negative regulation of supramolecular fiber organization	-5.2	DYRK1A|PAK2|TPX2|LIMA1	1
GO Biological Processes	GO:0051129	negative regulation of cellular component organization	-4.9	DYRK1A|PAK2|RBM14|TPX2|LIMA1|TERF2IP	1
GO Biological Processes	GO:0051493	regulation of cytoskeleton organization	-4.4	DYRK1A|PAK2|RBM14|TPX2|LIMA1	1
Reactome Gene Sets	R-HSA-422475	Axon guidance	-4.3	PAK2|RPL12|RPS6KA3|EIF4A3|KIF4A	2
GO Biological Processes	GO:0000398	mRNA splicing, via spliceosome	-4.3	EIF4A3|RBM14|SRRM2|RBM17	3
GO Biological Processes	GO:0000377	RNA splicing, via transesterification reactions with bulged adenosine as nucleophile	-4.3	EIF4A3|RBM14|SRRM2|RBM17	3
GO Biological Processes	GO:0000375	RNA splicing, via transesterification reactions	-4.3	EIF4A3|RBM14|SRRM2|RBM17	3
Reactome Gene Sets	R-HSA-72203	Processing of Capped Intron-Containing Pre-mRNA	-4.2	NUP214|EIF4A3|SRRM2|RBM17	3
Reactome Gene Sets	R-HSA-9675108	Nervous system development	-4.2	PAK2|RPL12|RPS6KA3|EIF4A3|KIF4A	2
Reactome Gene Sets	R-HSA-1640170	Cell Cycle	-3.8	DYRK1A|TMPO|NUP214|TPX2|TERF2IP	4
CORUM	CORUM:351	Spliceosome	-3.8	EIF4A3|SRRM2|RBM17	3
Reactome Gene Sets	R-HSA-8953854	Metabolism of RNA	-3.7	RPL12|NUP214|EIF4A3|SRRM2|RBM17	3
GO Biological Processes	GO:1902903	regulation of supramolecular fiber organization	-3.7	DYRK1A|PAK2|TPX2|LIMA1	1
GO Biological Processes	GO:0010564	regulation of cell cycle process	-3.7	DPF2|RBM14|TPX2|BRD4|WAC	5
GO Biological Processes	GO:0008380	RNA splicing	-3.6	EIF4A3|RBM14|SRRM2|RBM17	3
GO Biological Processes	GO:0018105	peptidyl-serine phosphorylation	-3.6	DYRK1A|PAK2|RPS6KA3	2
GO Biological Processes	GO:0002218	activation of innate immune response	-3.6	PAK2|RPS6KA3|RBM14	2
GO Biological Processes	GO:0006325	chromatin organization	-3.5	DYRK1A|DPF2|RBM14|BRD4|WAC	5
GO Biological Processes	GO:0018209	peptidyl-serine modification	-3.5	DYRK1A|PAK2|RPS6KA3	2
GO Biological Processes	GO:0006397	mRNA processing	-3.3	EIF4A3|RBM14|SRRM2|RBM17	3
Reactome Gene Sets	R-HSA-72163	mRNA Splicing - Major Pathway	-3.3	EIF4A3|SRRM2|RBM17	3
Reactome Gene Sets	R-HSA-72172	mRNA Splicing	-3.2	EIF4A3|SRRM2|RBM17	3
Reactome Gene Sets	R-HSA-376176	Signaling by ROBO receptors	-3.2	PAK2|RPL12|EIF4A3	2
GO Biological Processes	GO:0045861	negative regulation of proteolysis	-3.2	PAK2|RPS6KA3|WAC	2
Reactome Gene Sets	R-HSA-69278	Cell Cycle, Mitotic	-3.1	DYRK1A|TMPO|NUP214|TPX2	4
GO Biological Processes	GO:0032886	regulation of microtubule-based process	-3	DYRK1A|RBM14|TPX2	5
GO Biological Processes	GO:0045089	positive regulation of innate immune response	-2.9	PAK2|RPS6KA3|RBM14	2
GO Biological Processes	GO:0016071	mRNA metabolic process	-2.9	EIF4A3|RBM14|SRRM2|RBM17	3
GO Biological Processes	GO:0006338	chromatin remodeling	-2.9	DYRK1A|DPF2|RBM14|WAC	5
GO Biological Processes	GO:0050778	positive regulation of immune response	-2.9	PAK2|RPS6KA3|RBM14|BRD4	2
GO Biological Processes	GO:0002833	positive regulation of response to biotic stimulus	-2.8	PAK2|RPS6KA3|RBM14	2
GO Biological Processes	GO:0016310	phosphorylation	-2.7	DYRK1A|PAK2|PFKP|RPS6KA3	2
GO Biological Processes	GO:0140694	non-membrane-bounded organelle assembly	-2.7	RBM14|TPX2|KIF4A	6
GO Biological Processes	GO:1901990	regulation of mitotic cell cycle phase transition	-2.6	DPF2|BRD4|WAC	5
GO Biological Processes	GO:0006974	DNA damage response	-2.6	RBBP6|BRD4|WAC|TERF2IP	5
Reactome Gene Sets	R-HSA-1280218	Adaptive Immune System	-2.6	PAK2|RBBP6|KIF4A|UBE2O	7
Reactome Gene Sets	R-HSA-1280215	Cytokine Signaling in Immune system	-2.6	PAK2|RPS6KA3|NUP214|EIF4A3	2
GO Biological Processes	GO:0002253	activation of immune response	-2.5	PAK2|RPS6KA3|RBM14	2
GO Biological Processes	GO:1903311	regulation of mRNA metabolic process	-2.5	DYRK1A|EIF4A3|ZC3H14	8
GO Biological Processes	GO:0031349	positive regulation of defense response	-2.4	PAK2|RPS6KA3|RBM14	2
GO Biological Processes	GO:0045088	regulation of innate immune response	-2.4	PAK2|RPS6KA3|RBM14	2
Reactome Gene Sets	R-HSA-9012999	RHO GTPase cycle	-2.3	PAK2|RBBP6|TMPO	7
GO Biological Processes	GO:1901987	regulation of cell cycle phase transition	-2.3	DPF2|BRD4|WAC	5
GO Biological Processes	GO:0051276	chromosome organization	-2.2	TPX2|KIF4A|TERF2IP	6
GO Biological Processes	GO:0006468	protein phosphorylation	-2.2	DYRK1A|PAK2|RPS6KA3	2
GO Biological Processes	GO:1903047	mitotic cell cycle process	-2.2	TPX2|KIF4A|WAC	5
GO Biological Processes	GO:0080135	regulation of cellular response to stress	-2.2	DYRK1A|DPF2|TERF2IP	9

### Sheet: T8_Pathway_Analysis
Supplementary Table 8. Assessment of breast cancer signaling pathways from PPI (protein-protein-interaction) analysis
TF → Target(s)	Pathway Observation/Assessment
ZBTB7A → PFKP → TMPO	ZBTB7A represses transcription of a wide range of genes involved in cell proliferation and differentiation, including PFKP (Liu et al. 2014). ZBTB7A has been reported to accelerate breast cancer progression (Mao et al. 2019). In our study, ZBTB7A is downregulated at 6H (which correlates with cancer suppression). PFKP is upregulated in our study, which correlates with ZBTB7A inhibition but does no…
STAT3 → PFKP → TMPO	STAT3 is a transcriptional activator and known to promote breast cancer malignancy (Ma et al. 2020). In our study, STAT3 is elevated so its antioncogenic potential with curcumin is ambiguous. PFKP is transcriptionally repressed by STAT3 (Cao et al. 2023); however, in our study it is elevated, which opposes this relationship.
EGR1 → NUP214 → EIF4A3	EGR1 is a transcriptional regulator known to target genes responsible for differentiation and mitogenesis. EGR1 is associated with breast cancer suppression (Saha et al. 2021). In our study EGR1 is upregulated which complements curcumin’s anticancer effect. The exact relationship between EGR1 and NUP214 is not clear. However, the relationship between NUP214 and EIF4A3 is predicted by STRINGdb wit…
